# Early Life Exposure to Queen Mandibular Pheromone Mediates Persistent Transcriptional Changes in the Brain of Honey bee Foragers

**DOI:** 10.1101/2022.07.07.499229

**Authors:** Tianfei Peng, Anissa Kennedy, Yongqiang Wu, Susanne Foitzik, Christoph Grüter

**Affiliations:** Institute of Molecular and Organismic Evolution, Johannes Gutenberg University of Mainz, Biozentrum I, Hanns Dieter Hüsch Weg 15, 55128 Mainz, Germany; School of Biological Sciences, University of Bristol, 24 Tyndall Avenue BS8 1TQ Bristol, UK

**Keywords:** sensitive period, maturation, division of labor, signaling

## Abstract

How behavior in insect societies is regulated remains a fundamental question in sociobiology. In hymenopteran societies, the queen plays a crucial role in regulating group behavior by affecting individual behavior, physiology, and lifespan through worker gene expression. Honey bee (*Apis mellifera*) queens signal their presence via the queen mandibular pheromone (QMP). While QMP has been shown to influence the behavior of young workers, we know little about its long-term molecular impacts on workers and whether these pheromone effects depend on an early sensitive period in the life of a worker. Here we demonstrate that QMP treatment strongly impacts long-term forager gene expression in the mushroom bodies, antennal lobes, and antennae, but only if bees were treated early in life (1-2 days of age). Contrary to our expectation, foraging activity was not impacted by QMP treatment in the long-term, but genes important for division of labor, learning, chemosensory perception and aging were differentially expressed in the antennae and brain tissues, suggesting that QMP influences diverse physiological and behavioral processes in workers. Overall, our study suggests a sensitive period early in the life of workers, where the queens’ presence or absence has strong and potentially livelong effects on transcriptional activity in the central and peripheral nervous system.

**Significance statement:** Despite our increasing understanding of how social cues affect gene expression and behavior in social animals, we still know little about the importance of sensitive periods in cue perception for the long-term regulation of gene expression. Honey bees live in complex societies and queen pheromones play a central role in the regulation of worker behavior and division of labor. We tested the exposure to queen pheromone presence and found that there is a sensitive period in the early adult life of workers. Understanding and identifying sensitive periods and their effect on long-term gene transcription in workers in response to changes in the environment will lay an important foundation for a better understanding of how queens shape colony life.
