## Supplementary material for "Early Life Exposure to Queen Mandibular Pheromone Mediates Persistent Transcriptional Changes in the Brain of Honey bee Foragers": Candidate gene BLAST results

### Sheet: Sheet1
Gene ID	Gene	Other Gene Ids	Matches	Function	Reference
GB55830	tyrosine decarboxylase 2 (dTdc2)(aromatic-L-amino-acid decarboxylase)	LOC410948		the rate-limiting enzyme within the Octopamin biosynthesis pathway and converts tyrosine to tyramine(TA)	Wolbachia Influences the Production of Octopamine and Affects Drosophila Male Aggression
GB53665	tyramine β-hydroxylase(Tβh)	LOC751102		the rate-limiting enzyme within the Octopamin biosynthesis pathway and converts tyramine(TA) to Octopamine
GB49908	Amfor	LOC406092		Amfor may contribute to a change in sensory processing, associated with foraging	Insights into the molecular basis of social behaviour from studies on the honeybee, Apis mellifera
GB54097	malvolio gene	LOC494509		The malvolio gene and sucrose responsiveness
GB49544	vitellogenin gene	LOC406088		the vitellogenin gene is causally involved in the regulation of foraging behaviour
GB49501	Early growth response protein 1 (Egr-1)	LOC100578561		Egr and Hr38 are proposed to be conserved IEGs in vertebrates and insects, whereas homologues of kakusei are found only in bees (family Apidae), Those genes belong to the neural immediate early genes (IEGs), which are specific genes quickly transcribed after neural activity without de novo protein synthesis. Although these have been reported to play an essential role in learning and memory proces…	Identification and initial characterization of novel neural immediate early genes possibly differentially contributing to foraging-related learning and memory processes in the honeybee
GB49295	probable nuclear hormone receptor HR38	LOC551232
GB40074	Hormone receptorlike in 38 (Hr38)	LOC551232
GB47136	GB47136	LOC724177
GB53912	Amtyr2	LOC410755
GB47385	tyramine receptor gene Amtar1 (also known as Amtyr1)	LOC406110		correlates with different aspects of foraging-related behaviors in two honeybee strains that differ in their gustatory responsiveness	The Effects of Fat Body Tyramine Level on Gustatory Responsiveness of Honeybees (Apis mellifera) Differ between Behavioral Castes
GB48059	ecdysone receptor (EcR)	LOC406084		Hr38, EcR and DopEcR are components of the ecdysteroid signalling pathway, which is highly probably involved in learning and memory processes in honey bees and other insects. EcR, Hr38, DopEcR and Ddc, which probably play a role in foraging behaviour, food reward and learning and memory in honey bees, are candidate downstream genes of Egr-1	Honey bee foraging induces upregulation of early growth response protein 1, hormone receptor 38 and candidate downstream genes of the ecdysteroid signalling pathway
GB54467	dopamine/ecdysteroid receptor (DopEcR)(G-protein coupled receptor 52)	LOC413040
GB45973	dopamine decarboxylase (Ddc)(aromatic-L-amino-acid decarboxylase)	LOC410638
GB56012	c-Jun(stress-activated protein kinase JNK)	LOC409286	Mushroom Bodies of Workers Treated with QMP at 1 day	immediate early genes (IEGs).kakusei, c-Jun and early growth response protein 1 (Egr-1) as markers for neural activity to identify brain regions involved in innate and learned behaviours
GB50192	D1-type dopamine receptor Amdop1	LOC406111		Octopamine- and dopamine-based neuromodulatory systems play a critical role in learning and learningrelated behaviour in insects.	Association of Amine-Receptor DNA Sequence Variants with Associative Learning in the Honeybee
GB50154	Amdop2(D1-type)	LOC406070
GB42577	Amdop3	LOC408995
GB52910	AmOctαR1 (formerly called AmOA1; Grohmann et al. 2003) (a-adrenergic type)	LOC406068
GB43263	AmOctβR1	LOC413698			Molecular, pharmacological, and signaling properties of octopamine receptors from honeybee (Apis mellifera) brain
GB49696	AmOctβR2 (b-adrenergic type octopamine receptor)	LOC412896
GB52879	AmOctβR3/4	LOC412994
GB55582	CREB-binding protein	LOC726332
GB55429	CREB-regulated transcription coactivator 1	LOC408676		The transcription factor CREB (cAMP response element binding protein) is required for the switch from short-term to long-term synaptic plasticity and from short-term to long-term memory.
GB46492	AmCREB (CREB-homologous gene)(cAMP signalling)	LOC409401			The AmCREB gene is an ortholog of the mammalian CREB/CREM family of transcription factors and encodes several splice variants in the honeybee brain
GB45150	Amac3(cAMP signalling)(adenylate cyclase 3 )	LOC408363		encodes a membrane-bound adenylyl cyclase which the enzyme serves in biogenic amine signal transduction cascades and in higher brain functions that contribute to learning and memory of the bee	Molecular identiﬁcation and functional characterization of an adenylyl cyclase from the honeybee
GB55485	DNA methyltransferase3 (Dnmt3)	LOC410798		a key of epigenetic reprogramming, DNA methylation, an important and evolutionarily conserved epigenetic mechanism, is implicated in learning and memory processes in vertebrates	Involvement of DNA methylation in memory processing in the honey bee
GB53672	fax(failed axon connections)	LOC409643		17 had strong sequence matches to functionally annotated Drosophila melanogaster genes (Fig. 3) and belong to functional categories that can be plausibly related to neural and behavioral plasticity.	Gene Expression Profiles in the Brain Predict Behavior in Individual Honey Bees
GB53268	SPARC-related modular calcium-binding protein 1	LOC411502
GB43302	BM-40-SPARC	LOC408937
GB42835	GlyP(glycogen phosphorylase)	LOC409267
GB42944	Rab 10(ras-related protein Rab-10)	LOC410241
GB46697	CAH1(carbonic anhydrase 1)	LOC408827
GB51125	Inos(inositol-3-phosphate synthase 1-B)	LOC551143
GB46655	U2af50(splicing factor U2AF 50 kDa subunit)	LOC550656	Mushroom Bodies of Workers Treated with QMP at 1 day
GB41856	AChE-2(acetylcholinesterase 2)	LOC406104
GB43191	AChE-1	LOC410270		acetylcholinesterase (AChE) hydrolyzes acetylcholine, a major neurotransmitter associated with learning in the insect brain,	Changes in Neuronal Acetylcholinesterase Gene Expression and Division of Labor in Honey Bee Colonies
GB49785	glutamate transporters Eaat-2(glutamate transporter Am-EAAT)	LOC406113		glutamate, or GABA signaling genes related to novelty seeking, motivation, and reward in vertebrates	Molecular Determinants of Scouting Behavior in Honey Bees
GB54918	GABA transporter Gat-a	LOC406071
GB51198	Gat-1b(GABA neurotransmitter transporter-1B)	LOC494511
GB55039	Black(cysteine sulfinic acid decarboxylase)	LOC409063
GB40442	Black(cysteine sulfinic acid decarboxylase)	LOC411771
GB50011	Gad1(glutamate decarboxylase 1)	LOC408509	Antennal Lobes of Workers Treated with QMP at 1 day
GB50693	npf(neuropeptide F)	LOC726526		encoding the two NPY-like peptides, Neuropeptide Y-like signaling involved in the regulation of hunger across multiple taxa.	Neuropeptide Y-like signaling and nutritionally-mediated gene expression and behavior in the honey bee
GB50444	snpf(short neuropeptide F)	LOC100576163
GB42692	ultraspiracle(USP)	LOC409227		a transcription factor (TF),working in complex transcriptional networks, can regulate behavioral plasticity and associated changes in gene expression	The transcription factor ultraspiracle influences honey bee social behavior and behavior-related gene expression
GB42000	dnc(cAMP-specific 3',5'-cyclic phosphodiesterase)	LOC411288		The dunce (dnc) gene of Drosophila codes for cAMP phosphodiesterase (PDE) and is required for normal learning/memory and for female fertility	Genetic dissection of the learning/memory gene dunce of Drosophila melanogaster
GB45528	DNA methyltransferase 1-associated protein 1	LOC408575
GB47348	Dnmt1a(DNA methyltransferase 1a)	LOC100328599
GB48403	Dnmt1b(DNA (cytosine-5)-methyltransferase PliMCI)	LOC726540
GB54141	Dnmt2	LOC410512	Mushroom Bodies of Workers Treated with QMP at 1 day	DNA methylation and demethylation are epigenetic mechanisms involved in memory formation	Dnmts and Tet target memory-associated genes after appetitive olfactory training in honey bees
GB42850	nAChRa1(nicotinic acetylcholine receptor alpha1 subunit)	LOC726214		The data we have collected on honeybees are the only data that shed light on the role of nAChRs in learning and memory processes.	State of the Art on Insect Nicotinic Acetylcholine Receptor Function in Learning and Memory
GB42644	nAChRa2	LOC406153
GB47845	nAChRa3	LOC725996
GB43275	nAChRa4	LOC724143
GB43064	nicotinic acetylcholine receptor alpha5 subunit-like	LOC408525
GB43416	nAChRa6	LOC551010
GB53053	nAChRa7	LOC406148
GB40923	nAChRa8	LOC406082
GB53427	nAChRa9	LOC411303
GB50159	neuronal acetylcholine receptor subunit alpha-10	LOC408525
GB53055	nAChRb1(nicotinic acetylcholine receptor beta1 subunit)	LOC410478
GB53428	nAChRb2(nicotinic acetylcholine receptor beta2 subunit)	LOC726079
GB46492	AmCREB	LOC409401		The transcription factor CREB (cAMP response element binding protein) is required for the switch from short‐term to long‐term synaptic plasticity and from short‐term to long‐term memory. Its activity is regulated by the cAMP‐dependent signalling cascade, which has been shown to play a crucial role in the honeybee's long‐term memory formation	The AmCREB gene is an ortholog of the mammalian CREB/CREM family of transcription factors and encodes several splice variants in the honeybee brain
GB55205	major royal jelly protein (mrjp) 1	LOC406090		Reduced expression of major royal jelly protein 1 gene in the mushroom bodies of worker honeybees with reduced learning ability	Reduced expression of major royal jelly protein 1 gene in the mushroom bodies of worker honeybees with reduced learning ability
GB46886	NMDA receptor 1	LOC406079		A critical role of the NMDA receptor was recently demonstrated in olfactory learning and memory in Drosophila	Identification and localisation of the NR1 sub-unit homologue of the NMDA glutamate receptor in the honeybee brain
GB48097	NMDA receptor 2	LOC412818
GB45427	Kruppel-homolog 1 (Kr-h1)	LOC100576395		encodes a zinc ﬁnger transcription factor. Increased Kr-h1 expression is associated with foraging behavi or in bees	Endocrine modulation of a pheromone-responsive gene in the honey bee brain
GB53651	NOS nitric oxide synthase	LOC503861		MLA-sensitive nicotinic receptors and NO-synthase are specifically involved in long-term memory	Involvement of NO-synthase and nicotinic receptors in learning in the honey bee
GB49230	Orb2( tubulin epsilon chain)	LOC411226		Genes involved in Wnt signaling, implicated in learning and memory (Chen et al. 2006), were also shown to be overrep-resented and were correlated with the distance-responsive genes	Distance-responsive genes found in dancing honeybee
GB53576	Apisimin	LOC406093	Antennal Lobes of Workers Treated with QMP at 1 day
GB40288	CYP6AS1	LOC112939925
GB49219	Armadillo repeat containing 4(Armc4)	LOC412162		Armc4 is a member of the Armadillo family of proteins, which have also been implicated in neuronal plasticity (Maguschak & Ressler 2008).
GB42606	5-HT2alpha serotonin receptor	LOC411323		Serotonin receptor (Sensorimotor learning in bumblebees: long-term retention and reversal training)	Am5-HT7 : molecular and pharmacological characterization of the ﬁrst serotonin receptor of the honeybee (Apis mellifera)
GB51376	5-HT2beta serotonin receptor	LOC552518
GB48005	5-HT1 serotonin receptor	LOC410435
GB45788	Am5-HT7	LOC726702
GB45559	Am5-HT7	LOC726702
GB40967	TyHyd tyrosine hydroxylase	LOC408930		tyrosine(TRS)----DOPA	Brain tyramine and reproductive states of workers in honeybees
GB55831	TDC, tyrosine decarboxylase	LOC410947		TRS----TA
GB54281	Pka-R2(cAMP-dependent protein kinase type II regulatory subunit)	LOC409390		associative olfactory learning of the honeybee, Apis mellifera.	Reversible Downregulation of Protein Kinase A during Olfactory Learning Using Antisense Technique Impairs Long-Term Memory Formation in the Honeybee, Apis mellifera
GB42659	Pka-R1(cAMP-dependent protein kinase type I regulatory subunit)	LOC412714	Mushroom Bodies of Workers Treated with QMP at 1 day
GB48362	Pka-C3(cAMP-dependent protein kinase catalytic subunit PRKX)	LOC410228
GB43468	AmCO( cAMP-dependent protein kinase catalytic subunit)	LOC409791		encoding a homologue of a catalytic subunit of PKA.	Cloning of a catalytic subunit of cAMP-dependent protein kinase from the honeybee (Apis mellifera) and its localization in the brain
GB40592	adenylyl cyclase-associated protein 1	LOC410158		all these genes are speculated to be involved in learning and memory in the honeybee	Gene expression analysis following olfactory learning in Apis mellifera
GB42675	adenylyl cyclase 76E ortholog	LOC552216
GB54593	(ac8) adenylate cyclase type 8-like	LOC726262
GB48102	(ac2)adenylate cyclase type 2	LOC551461
GB46492	CREB (the key factor for learning and memory)	LOC409401
GB53857	Glurb metabotropic glutamate receptor B	LOC406150
GB44968	mGlutR1 metabotropic glutamate receptor 1	LOC406151
GB44216	(mGlutR2)metabotropic glutamate receptor 7	LOC411760	Mushroom Bodies of Workers Treated with QMP at 1 day
GB54361	metabotropic glutamate receptor	LOC726424
GB45150	Amac3	LOC408363		AmAC3 belongs to group 1 adenylyl cyclases, Key components of cAMP‐signalling cascades are adenylyl cyclases, cAMP‐dependent signal transduction has been implicated in behavioural processes as well as in learning and memory	Molecular identification and functional characterization of an adenylyl cyclase from the honeybee
GB49248	tachykinin-related neuropeptides (AmTRPs)	LOC406083		In blowfly, locust, cockroach, and Drosophila, the mapping of TRP-immunoreactive neurons suggests a role for TRPs in central nervous system interneurons and in some other neurons that might regulate hormone release	Prepro-tachykinin gene expression in the brain of the honeybee Apis mellifera
GB43543	amel_glucl, (encoding a GluClα subunit)	LOC408450		Expression of the GluClα protein was necessary for the retrieval of olfactory memories	Identification, localization and function of glutamate‐gated chloride channel receptors in the honeybee brain
GB52077	the clock gene period (per)	LOC406112		the division of labor related plasticity in locomotor behavior and brain expression of the clock gene period (per).	Influences of octopamine and juvenile hormone on locomotor behavior and period gene expression in the honeybee, Apis mellifera
GB49535	Camkii	LOC551691		calmodulin-dependent protein kinase II (CaMKII), an enzyme known as a “molecular memory switch” in vertebrates	CaMKII knockdown affects both early and late phases of olfactory long-term memory in the honeybee
CuZnSOD	Cu-Zn superoxide dismutase 1 ( AY329355)	LOC409398		antioxidant encoding genes: enzyme directly involved in the degredation of superoxide radicals
MnSOD	mitochondrial Mn superoxide dismutase 2 (AY329356)	LOC410082
Cat	catalase (AF436842)	LOC443552
Tpx-3	mitochondrial thioredoxin peroxidase 3 (AY329358)	N/A
Gtpx-1	glutathione peroxidase ortholog with thioredoxin peroxidase activity (AY329359)	Gtpx1
Gst-1	glutathione S-transferase-1 (AY620822)	GstD1?		other antioxidant enzyme indirectly invovled in ROS neutralization	Missirlis et al., 2001, Missirlis et al., 2003, Radyuk et al., 2001
Trx-1	thioredoxin reductase ( AY329357)	Trxr-1?
MsrA	methionine sulfoxide reductase A (AY329360)	N/A
COX-1	Cytochrome C oxidase subunit I (M23409)	Mitochondrial gene		one of the catalytic subunits of cytochrome C oxidase (complex IV), the terminal enzyme of the respiratory chain that transfer electrons from CytC to O2
CytB	Cytochrome B (M87052)	Mitochondrial gene		an electron carrier for respiratory complexes I and II and III	Ernster and Dallner, 1995
CytC	Cytochrome C (AY601642)	N/A		a component of complex III
IF-2mt	nuclear encoded mitochondrial translation initiation factor 2 (AF069739)	N/A		a key regulatory enzyme for mitochondrial protein synthesis previously reported to be preferentially expressed in queens during larval development	Corona et al., 1999
GB48134	LDH (XM_394662); L-lactate dehydrogenase (LOC411188)	LOC411188			Lu et al. 2021
GB43074	PI3K (XM_006570469); phosphatidylinositol-4,5-bisphosphate 3-kinase catalytic subunit delta isoform-like (LOC551500)	LOC551500
GB48301	FoxO (XM_001122804); , forkhead box protein O	LOC727091
GB54765	CYP18A1 (XM_393885)	LOC410405
GB53651	NOS (NM_001012962); nitric oxide synthase	LOC503861
GB40654	Rel (XM_006562219); NF-kappaB transcription factor relish	LOC552247
GB49544	Vg (NM_001011578); vitellogenin	LOC406088
GB43553	SNF1A (XM_623368); SNF1A/AMP-activated protein kinase	LOC409577
GB18323	abaecin	LOC406144			Evans et al. 2006
GB10869	Am52C8	LOC406117
GB18313	AmPPO	LOC406155
GB17782	Apidaec	LOC406140
GB19468	apisimin	LOC406093	Antennal Lobes of Workers Treated with QMP at 1 day
GB19492	Bgluc1; beta-1,3-glucan recognition protein 1	LOC552646
GB16401	basket	LOC409286	Mushroom Bodies of Workers Treated with QMP at 1 day
GB10655	cactus-1	LOC725124
GB13520	cactus-2	LOC411012
GB10036	defensin2	LOC413397
GB19392	defensin1	LOC406143
GB16422	domeless	LOC726002
GB19537	dorsal-1	LOC406086
GB18032	dorsal-2	LOC411712
GB17683	Dredd	LOC724930	Mushroom Bodies of Workers Treated with QMP at 1 day
GB11871	Dscam; Down syndrome cell adhesion molecule (GB15141)	LOC408786
GB14645	EGFlikeA; epidermal growth factor like A	LOC724421
GB17161	hemipterous	LOC107964343
GB12159	hopscotch	LOC100576169	Mushroom Bodies of Workers Treated with QMP at 1 day
GB17538	hymenopt	LOC406142
GB18606	Imd; immune deficiency	LOC100302584
GB17106	Kenny	LOC724728	Mushroom Bodies of Workers Treated with QMP at 1 day
GB10231	Lys-1	LOC113218576
GB15106	Lys-2	LOC724899
GB19988	Lys-3	LOC409663
GB12344	myd88; myeloid differentiation primary response protein	LOC413194	Mushroom Bodies and Antennae of Workers Treated with QMP at 1 day
GB17927	perseph	LOC724250
GB17879	PGRP-S1; peptidoglycan-recognition protein 1	LOC727472
GB17188	PGRP-LC; peptidoglycan-recognition protein LC	LOC408924
GB19301	PGRP-S2; peptidoglycan recognition protein S2	LOC412484
GB15371	PGRP-S3; peptidoglycan recognition protein S3	LOC725158
GB18767	PPOact; proclotting enzyme	LOC726126
GB15688	spaetzle	LOC100577844
GB18650	tab; TGF-beta-activated kinase 1 and MAP3K7-binding protein 3	LOC726947
GB14664	Tak1; mitogen-activated protein kinase kinase kinase 7	LOC413809
GB12605	TEP7; alpha-2-macroglobulin-like protein 1	LOC408926
GB18789	TEPA; CD109 antigen	LOC413980
GB18520	Toll	LOC412703
LOC100577393	EGFR; epidermal growth factor receptor-like	N/A
GB19264	Per; period circadian protein	LOC406112
