## Supplementary material for "Early Life Exposure to Queen Mandibular Pheromone Mediates Persistent Transcriptional Changes in the Brain of Honey bee Foragers": GO enrichment results

### Sheet: Overall Results
Comparison	Direction	Tissue	Age	ONTOLOGY	ID	Description	pvalue	p.adjust	qvalue	geneID	Count
ALNewForQMP-vsNewForQMP+_all_DEGs.txt	all DEGs	Antennal lobe	Newly emerged	BP	GO:0006396	RNA processing	4.669e+09	0.0107387006965513	0.0105175375243111	LOC552827/LOC550996/LOC100576366/LOC107963983/LOC724992/LOC551832/LOC724247/LOC413877/LOC725252/LOC411233/LOC724474/LOC552083/LOC409065	13
ALNewForQMP-vsNewForQMP+_all_DEGs.txt	all DEGs	Antennal lobe	Newly emerged	CC	GO:0005730	nucleolus	4.27346e+09	0.00277775015824398	0.00242912564445627	LOC550996/LOC107963983/LOC725618/LOC411233/LOC551383/LOC725755/LOC413720	7
ALNewForQMP-vsNewForQMP+_all_DEGs.txt	all DEGs	Antennal lobe	Newly emerged	CC	GO:0030684	preribosome	0.00145366267272574	0.0372650157679402	0.0325880299833	LOC550996/LOC411233/LOC413720	3
ALNewForQMP-vsNewForQMP+_all_DEGs.txt	all DEGs	Antennal lobe	Newly emerged	CC	GO:1990904	ribonucleoprotein complex	0.00171992380467416	0.0372650157679402	0.0325880299833	LOC552827/LOC550996/LOC727140/LOC726731/LOC551832/LOC411233/LOC724474/LOC413720	8
ALNewForQMP-vsNewForQMP+_down_DEGs.txt	down regulated	Antennal lobe	Newly emerged	BP	GO:0006396	RNA processing	9.75794e+08	0.00180521883522603	0.00167425701360934	LOC552827/LOC550996/LOC100576366/LOC107963983/LOC724992/LOC551832/LOC724247/LOC413877/LOC725252/LOC411233/LOC724474/LOC552083	12
ALNewForQMP-vsNewForQMP+_down_DEGs.txt	down regulated	Antennal lobe	Newly emerged	BP	GO:0034470	ncRNA processing	0.000430107235811811	0.0397849193125926	0.0368986733880659	LOC550996/LOC100576366/LOC107963983/LOC724992/LOC725252/LOC411233	6
ALNewForQMP-vsNewForQMP+_down_DEGs.txt	down regulated	Antennal lobe	Newly emerged	BP	GO:0006310	DNA recombination	0.00130466581468964	0.0458981236116317	0.0425683877592942	LOC551740/LOC726449/LOC100578530	3
ALNewForQMP-vsNewForQMP+_down_DEGs.txt	down regulated	Antennal lobe	Newly emerged	BP	GO:0006364	rRNA processing	0.00135690645919387	0.0458981236116317	0.0425683877592942	LOC550996/LOC107963983/LOC724992/LOC411233	4
ALNewForQMP-vsNewForQMP+_down_DEGs.txt	down regulated	Antennal lobe	Newly emerged	BP	GO:0016072	rRNA metabolic process	0.00161804050523467	0.0458981236116317	0.0425683877592942	LOC550996/LOC107963983/LOC724992/LOC411233	4
ALNewForQMP-vsNewForQMP+_down_DEGs.txt	down regulated	Antennal lobe	Newly emerged	BP	GO:0042254	ribosome biogenesis	0.0018851870674633	0.0458981236116317	0.0425683877592942	LOC550996/LOC107963983/LOC724992/LOC411233/LOC413720	5
ALNewForQMP-vsNewForQMP+_down_DEGs.txt	down regulated	Antennal lobe	Newly emerged	BP	GO:0022613	ribonucleoprotein complex biogenesis	0.0019159483281271	0.0458981236116317	0.0425683877592942	LOC552827/LOC550996/LOC107963983/LOC724992/LOC411233/LOC413720	6
ALNewForQMP-vsNewForQMP+_down_DEGs.txt	down regulated	Antennal lobe	Newly emerged	BP	GO:0044085	cellular component biogenesis	0.00198478372374623	0.0458981236116317	0.0425683877592942	LOC552827/LOC550996/LOC100578205/LOC107963983/LOC724992/LOC409358/LOC551415/LOC411233/LOC413720	9
ALNewForQMP-vsNewForQMP+_down_DEGs.txt	down regulated	Antennal lobe	Newly emerged	CC	GO:0005730	nucleolus	8.22861e+08	0.000403202129784206	0.000329144595742209	LOC550996/LOC107963983/LOC725618/LOC411233/LOC551383/LOC725755/LOC413720	7
ALNewForQMP-vsNewForQMP+_down_DEGs.txt	down regulated	Antennal lobe	Newly emerged	CC	GO:1990904	ribonucleoprotein complex	0.000321568179216514	0.00787842039080459	0.00643136358433028	LOC552827/LOC550996/LOC727140/LOC726731/LOC551832/LOC411233/LOC724474/LOC413720	8
ALNewForQMP-vsNewForQMP+_down_DEGs.txt	down regulated	Antennal lobe	Newly emerged	CC	GO:0030684	preribosome	0.000710698639921741	0.0079112468151157	0.00645816066540057	LOC550996/LOC411233/LOC413720	3
ALNewForQMP-vsNewForQMP+_down_DEGs.txt	down regulated	Antennal lobe	Newly emerged	CC	GO:0031981	nuclear lumen	0.000791363910994742	0.0079112468151157	0.00645816066540057	LOC550996/LOC727140/LOC107963983/LOC725618/LOC411233/LOC724474/LOC551383/LOC725755/LOC413720	9
ALNewForQMP-vsNewForQMP+_down_DEGs.txt	down regulated	Antennal lobe	Newly emerged	CC	GO:0031974	membrane-enclosed lumen	0.0011301781164451	0.0079112468151157	0.00645816066540057	LOC550996/LOC727140/LOC107963983/LOC725618/LOC726731/LOC411233/LOC724474/LOC551383/LOC725755/LOC413720	10
ALNewForQMP-vsNewForQMP+_down_DEGs.txt	down regulated	Antennal lobe	Newly emerged	CC	GO:0043233	organelle lumen	0.0011301781164451	0.0079112468151157	0.00645816066540057	LOC550996/LOC727140/LOC107963983/LOC725618/LOC726731/LOC411233/LOC724474/LOC551383/LOC725755/LOC413720	10
ALNewForQMP-vsNewForQMP+_down_DEGs.txt	down regulated	Antennal lobe	Newly emerged	CC	GO:0070013	intracellular organelle lumen	0.0011301781164451	0.0079112468151157	0.00645816066540057	LOC550996/LOC727140/LOC107963983/LOC725618/LOC726731/LOC411233/LOC724474/LOC551383/LOC725755/LOC413720	10
ALNewForQMP-vsNewForQMP+_down_DEGs.txt	down regulated	Antennal lobe	Newly emerged	CC	GO:0032040	small-subunit processome	0.00481016069574786	0.0294622342614556	0.0240508034787393	LOC550996/LOC413720	2
ALNewForQMP-vsNewForQMP+_down_DEGs.txt	down regulated	Antennal lobe	Newly emerged	MF	GO:0003723	RNA binding	0.000904372153643206	0.0470273519894467	0.0428386809620466	LOC552827/LOC551376/LOC724267/LOC552112/LOC100576775/LOC552846/LOC724247/LOC413877/LOC724474/LOC411091	10
ALNurForQMP-vsNurForQMP+_all_DEGs.txt	all DEGs	Antennal lobe	Nurse	BP	GO:0007155	cell adhesion	0.00126597646375928	0.0208886116520281	0.0173238884514427	Nedd9/LOC410824	2
ALNurForQMP-vsNurForQMP+_all_DEGs.txt	all DEGs	Antennal lobe	Nurse	BP	GO:0022610	biological adhesion	0.00126597646375928	0.0208886116520281	0.0173238884514427	Nedd9/LOC410824	2
ALNurForQMP-vsNurForQMP+_up_DEGs.txt	upregulated	Antennal lobe	Nurse	BP	GO:0007155	cell adhesion	0.00126597646375928	0.0208886116520281	0.0173238884514427	Nedd9/LOC410824	2
ALNurForQMP-vsNurForQMP+_up_DEGs.txt	upregulated	Antennal lobe	Nurse	BP	GO:0022610	biological adhesion	0.00126597646375928	0.0208886116520281	0.0173238884514427	Nedd9/LOC410824	2
ATNewForQMP-vsNewForQMP+_up_DEGs.txt	upregulated	Antennae	Newly emerged	CC	GO:0005839	proteasome core complex	0.00684460694698363	0.0362382449725779	0.0108987202925046	LOC408353	1
ATNewForQMP-vsNewForQMP+_up_DEGs.txt	upregulated	Antennae	Newly emerged	CC	GO:0000502	proteasome complex	0.0186529119874643	0.0362382449725779	0.0108987202925046	LOC408353	1
ATNewForQMP-vsNewForQMP+_up_DEGs.txt	upregulated	Antennae	Newly emerged	CC	GO:1905369	endopeptidase complex	0.0186529119874643	0.0362382449725779	0.0108987202925046	LOC408353	1
ATNewForQMP-vsNewForQMP+_up_DEGs.txt	upregulated	Antennae	Newly emerged	CC	GO:0005783	endoplasmic reticulum	0.025433272394881	0.0362382449725779	0.0108987202925046	LOC410485	1
ATNewForQMP-vsNewForQMP+_up_DEGs.txt	upregulated	Antennae	Newly emerged	CC	GO:1905368	peptidase complex	0.0258844606946985	0.0362382449725779	0.0108987202925046	LOC408353	1
ATNewForQMP-vsNewForQMP+_up_DEGs.txt	upregulated	Antennae	Newly emerged	MF	GO:0000030	mannosyltransferase activity	0.00432946785444088	0.0181679856069501	0.00546405582163914	LOC410485	1
ATNewForQMP-vsNewForQMP+_up_DEGs.txt	upregulated	Antennae	Newly emerged	MF	GO:0004298	threonine-type endopeptidase activity	0.00692264017233335	0.0181679856069501	0.00546405582163914	LOC408353	1
ATNewForQMP-vsNewForQMP+_up_DEGs.txt	upregulated	Antennae	Newly emerged	MF	GO:0070003	threonine-type peptidase activity	0.00778627954583577	0.0181679856069501	0.00546405582163914	LOC408353	1
ATNewForQMP-vsNewForQMP+_up_DEGs.txt	upregulated	Antennae	Newly emerged	MF	GO:0016758	transferase activity, transferring hexosyl groups	0.0198377823206117	0.0347161190610705	0.0104409380634799	LOC410485	1
Foragers21dayAL_all_DEGs.txt	all DEGs	Antennal lobe	Forager	MF	GO:0008757	S-adenosylmethionine-dependent methyltransferase activity	0.00142294353006982	0.0441112494321646	0.0389437176650689	LOC107963983/LOC409488	2
Foragers21dayAT_down_DEGs.txt	down regulated	Antennae	Forager	MF	GO:0016779	nucleotidyltransferase activity	0.0219820875840214	0.0448213337240608	0.0235901756442425	Tert	1
Foragers21dayAT_down_DEGs.txt	down regulated	Antennae	Forager	MF	GO:0140097	catalytic activity, acting on DNA	0.0224106668620304	0.0448213337240608	0.0235901756442425	Tert	1
Foragers21dayMB_down_DEGs.txt	down regulated	Mushroom bodies	Forager	BP	GO:0006289	nucleotide-excision repair	0.00576738224927908	0.0403716757449536	0.0121418573669033	LOC552498	1
Foragers21dayMB_up_DEGs.txt	upregulated	Mushroom bodies	Forager	BP	GO:0016042	lipid catabolic process	0.00640820249919904	0.0256328099967962	0.0134909526298927	LOC409999	1
MBNewForQMP-vsNewForQMP+_all_DEGs.txt	all DEGs	Mushroom bodies	Newly emerged	CC	GO:0005739	mitochondrion	0.000165343513342564	0.0112613693955729	0.00941975447562018	LOC100302106/Ndufb2/LOC726731/LOC100576960/LOC100578782/LOC727277/LOC100576140/LOC726498/LOC725620/LOC725253/LOC102655141/LOC412984/LOC100577341/LOC551158/LOC725822/LOC410557/LOC409129/LOC413989/LOC551492/LOC724790/LOC727049/LOC411924/LOC408837	23
MBNewForQMP-vsNewForQMP+_all_DEGs.txt	all DEGs	Mushroom bodies	Newly emerged	CC	GO:0031300	intrinsic component of organelle membrane	0.000301643823095702	0.0112613693955729	0.00941975447562018	LOC552596/LOC726894/LOC725253/LOC410889/LOC552790/LOC552372	6
MBNewForQMP-vsNewForQMP+_all_DEGs.txt	all DEGs	Mushroom bodies	Newly emerged	CC	GO:0031301	integral component of organelle membrane	0.000301643823095702	0.0112613693955729	0.00941975447562018	LOC552596/LOC726894/LOC725253/LOC410889/LOC552790/LOC552372	6
MBNewForQMP-vsNewForQMP+_all_DEGs.txt	all DEGs	Mushroom bodies	Newly emerged	CC	GO:0005840	ribosome	0.000971666562387141	0.0272066637468399	0.0227574536980146	LOC724125/LOC100578560/LOC726731/LOC725147/LOC725620/LOC412984/LOC725866/LOC100577341/LOC552593/LOC551158/Rpl39/LOC409129/LOC413989/LOC724790/LOC552106/LOC724164/LOC551479/LOC411924	18
MBNewForQMP-vsNewForQMP+_all_DEGs.txt	all DEGs	Mushroom bodies	Newly emerged	CC	GO:0098798	mitochondrial protein complex	0.00156387160012181	0.0293706291518031	0.0245675375423917	Ndufb2/LOC726731/LOC100578782/LOC725253/LOC551158/LOC410557/LOC409129	7
MBNewForQMP-vsNewForQMP+_all_DEGs.txt	all DEGs	Mushroom bodies	Newly emerged	CC	GO:0000313	organellar ribosome	0.00183566432198769	0.0293706291518031	0.0245675375423917	LOC726731/LOC100577341/LOC551158/LOC409129	4
MBNewForQMP-vsNewForQMP+_all_DEGs.txt	all DEGs	Mushroom bodies	Newly emerged	CC	GO:0005761	mitochondrial ribosome	0.00183566432198769	0.0293706291518031	0.0245675375423917	LOC726731/LOC100577341/LOC551158/LOC409129	4
MBNewForQMP-vsNewForQMP+_down_DEGs.txt	down regulated	Mushroom bodies	Newly emerged	BP	GO:0034470	ncRNA processing	3.16427e+09	0.00946115656107998	0.00922633468551014	LOC100578697/LOC100576289/LOC725252/LOC550996/LOC100576366/LOC412480/LOC724842/LOC725049/LOC107963983/LOC727419/LOC725326	11
MBNewForQMP-vsNewForQMP+_down_DEGs.txt	down regulated	Mushroom bodies	Newly emerged	BP	GO:0008033	tRNA processing	0.000109526361147038	0.0163741909914821	0.0159677905461734	LOC100578697/LOC100576289/LOC725252/LOC100576366/LOC724842/LOC727419/LOC725326	7
MBNewForQMP-vsNewForQMP+_down_DEGs.txt	down regulated	Mushroom bodies	Newly emerged	BP	GO:0034660	ncRNA metabolic process	0.00027575422175111	0.0274835041011939	0.0268013752368623	LOC100578697/LOC100576289/LOC725252/LOC550996/LOC100576366/LOC412480/LOC724842/LOC725987/LOC725049/LOC107963983/LOC727419/LOC725326	12
MBNewForQMP-vsNewForQMP+_down_DEGs.txt	down regulated	Mushroom bodies	Newly emerged	BP	GO:0006974	cellular response to DNA damage stimulus	0.000541524075101903	0.0404789246138673	0.0394742549482177	LOC725208/LOC725981/LOC552498/LOC100576960/LOC408980/LOC551616/LOC727180/LOC551740/LOC102654398/LOC725518	10
MBNewForQMP-vsNewForQMP+_down_DEGs.txt	down regulated	Mushroom bodies	Newly emerged	CC	GO:0005739	mitochondrion	1.23574e+07	0.000114923686578954	8.06482e+08	LOC100302106/Ndufb2/LOC726731/LOC100576960/LOC100578782/LOC727277/LOC100576140/LOC726498/LOC725620/LOC725253/LOC102655141/LOC412984/LOC100577341/LOC551158/LOC725822/LOC410557/LOC409129/LOC413989/LOC551492/LOC724790/LOC727049/LOC411924/LOC408837	23
MBNewForQMP-vsNewForQMP+_down_DEGs.txt	down regulated	Mushroom bodies	Newly emerged	CC	GO:0005840	ribosome	2.29459e+09	0.00106698610209381	0.000748762176907938	LOC724125/LOC100578560/LOC726731/LOC725147/LOC725620/LOC412984/LOC725866/LOC100577341/LOC552593/LOC551158/Rpl39/LOC409129/LOC413989/LOC724790/LOC552106/LOC724164/LOC551479/LOC411924	18
MBNewForQMP-vsNewForQMP+_down_DEGs.txt	down regulated	Mushroom bodies	Newly emerged	CC	GO:0031300	intrinsic component of organelle membrane	6.05059e+09	0.00140676300518192	0.000987202108899596	LOC552596/LOC726894/LOC725253/LOC410889/LOC552790/LOC552372	6
MBNewForQMP-vsNewForQMP+_down_DEGs.txt	down regulated	Mushroom bodies	Newly emerged	CC	GO:0031301	integral component of organelle membrane	6.05059e+09	0.00140676300518192	0.000987202108899596	LOC552596/LOC726894/LOC725253/LOC410889/LOC552790/LOC552372	6
MBNewForQMP-vsNewForQMP+_down_DEGs.txt	down regulated	Mushroom bodies	Newly emerged	CC	GO:0098798	mitochondrial protein complex	0.000274359619730556	0.00510308892698834	0.00358111503648304	Ndufb2/LOC726731/LOC100578782/LOC725253/LOC551158/LOC410557/LOC409129	7
MBNewForQMP-vsNewForQMP+_down_DEGs.txt	down regulated	Mushroom bodies	Newly emerged	CC	GO:0000313	organellar ribosome	0.000618593819167632	0.00821846074036996	0.00576734087043506	LOC726731/LOC100577341/LOC551158/LOC409129	4
MBNewForQMP-vsNewForQMP+_down_DEGs.txt	down regulated	Mushroom bodies	Newly emerged	CC	GO:0005761	mitochondrial ribosome	0.000618593819167632	0.00821846074036996	0.00576734087043506	LOC726731/LOC100577341/LOC551158/LOC409129	4
MBNewForQMP-vsNewForQMP+_down_DEGs.txt	down regulated	Mushroom bodies	Newly emerged	CC	GO:0005730	nucleolus	0.0033381137766584	0.0376968362200599	0.026453920154428	LOC725755/LOC551240/LOC550996/LOC413720/LOC413660/LOC412688/LOC107963983	7
MBNewForQMP-vsNewForQMP+_down_DEGs.txt	down regulated	Mushroom bodies	Newly emerged	CC	GO:0031090	organelle membrane	0.00364808092452193	0.0376968362200599	0.026453920154428	LOC727186/LOC102655898/LOC411335/Ndufb2/LOC552596/LOC409064/LOC100578782/LOC726894/LOC551467/LOC726498/LOC725253/LOC102655141/LOC726030/LOC410889/LOC725822/LOC410557/LOC552790/LOC552372/LOC727049/LOC727074/LOC408837	21
MBNewForQMP-vsNewForQMP+_down_DEGs.txt	down regulated	Mushroom bodies	Newly emerged	CC	GO:0005743	mitochondrial inner membrane	0.00560226764007013	0.0475946080748825	0.0333997249648298	Ndufb2/LOC100578782/LOC726498/LOC725253/LOC102655141/LOC410557/LOC727049/LOC408837	8
MBNewForQMP-vsNewForQMP+_down_DEGs.txt	down regulated	Mushroom bodies	Newly emerged	CC	GO:1990904	ribonucleoprotein complex	0.00611772789467975	0.0475946080748825	0.0333997249648298	LOC726731/LOC550996/LOC412480/LOC413720/LOC551158/LOC724474/LOC409129/LOC551974/LOC724164/LOC551832/LOC727419	11
MBNewForQMP-vsNewForQMP+_down_DEGs.txt	down regulated	Mushroom bodies	Newly emerged	CC	GO:0098800	inner mitochondrial membrane protein complex	0.00614123975159775	0.0475946080748825	0.0333997249648298	Ndufb2/LOC100578782/LOC725253/LOC410557	4
MBNewForQMP-vsNewForQMP+_down_DEGs.txt	down regulated	Mushroom bodies	Newly emerged	CC	GO:0019866	organelle inner membrane	0.00671255555200563	0.0480205897181941	0.0336986594513643	Ndufb2/LOC100578782/LOC726498/LOC725253/LOC102655141/LOC410557/LOC727049/LOC408837	8
MBNewForQMP-vsNewForQMP+_up_DEGs.txt	upregulated	Mushroom bodies	Newly emerged	BP	GO:0035556	intracellular signal transduction	4.74849e+09	0.0129158861967898	0.0122460995286901	LOC413034/LOC409255/LOC408791/LOC412175/sGC-alpha1/Gycbeta1/LOC409856/LOC413834	8

### Sheet: Age
Age	Description	Count
Newly emerged	RNA processing	13
Newly emerged	nucleolus	7
Newly emerged	preribosome	3
Newly emerged	ribonucleoprotein complex	8
Newly emerged	RNA processing	12
Newly emerged	ncRNA processing	6
Newly emerged	DNA recombination	3
Newly emerged	rRNA processing	4
Newly emerged	rRNA metabolic process	4
Newly emerged	ribosome biogenesis	5
Newly emerged	ribonucleoprotein complex biogenesis	6
Newly emerged	cellular component biogenesis	9
Newly emerged	nucleolus	7
Newly emerged	ribonucleoprotein complex	8
Newly emerged	preribosome	3
Newly emerged	nuclear lumen	9
Newly emerged	membrane-enclosed lumen	10
Newly emerged	organelle lumen	10
Newly emerged	intracellular organelle lumen	10
Newly emerged	small-subunit processome	2
Newly emerged	RNA binding	10
Newly emerged	proteasome core complex	1
Newly emerged	proteasome complex	1
Newly emerged	endopeptidase complex	1
Newly emerged	endoplasmic reticulum	1
Newly emerged	peptidase complex	1
Newly emerged	mannosyltransferase activity	1
Newly emerged	threonine-type endopeptidase activity	1
Newly emerged	threonine-type peptidase activity	1
Newly emerged	transferase activity, transferring hexosyl groups	1
Newly emerged	mitochondrion	23
Newly emerged	intrinsic component of organelle membrane	6
Newly emerged	integral component of organelle membrane	6
Newly emerged	ribosome	18
Newly emerged	mitochondrial protein complex	7
Newly emerged	organellar ribosome	4
Newly emerged	mitochondrial ribosome	4
Newly emerged	ncRNA processing	11
Newly emerged	tRNA processing	7
Newly emerged	ncRNA metabolic process	12
Newly emerged	cellular response to DNA damage stimulus	10
Newly emerged	mitochondrion	23
Newly emerged	ribosome	18
Newly emerged	intrinsic component of organelle membrane	6
Newly emerged	integral component of organelle membrane	6
Newly emerged	mitochondrial protein complex	7
Newly emerged	organellar ribosome	4
Newly emerged	mitochondrial ribosome	4
Newly emerged	nucleolus	7
Newly emerged	organelle membrane	21
Newly emerged	mitochondrial inner membrane	8
Newly emerged	ribonucleoprotein complex	11
Newly emerged	inner mitochondrial membrane protein complex	4
Newly emerged	organelle inner membrane	8
Newly emerged	intracellular signal transduction	8
Nurse	cell adhesion	2
Nurse	biological adhesion	2
Nurse	cell adhesion	2
Nurse	biological adhesion	2
Forager	S-adenosylmethionine-dependent methyltransferase activity	2
Forager	nucleotidyltransferase activity	1
Forager	catalytic activity, acting on DNA	1
Forager	nucleotide-excision repair	1
Forager	lipid catabolic process	1

### Sheet: Tissue
Tissue	Description	Count
Antennal lobe	RNA processing	13
Antennal lobe	nucleolus	7
Antennal lobe	preribosome	3
Antennal lobe	ribonucleoprotein complex	8
Antennal lobe	RNA processing	12
Antennal lobe	ncRNA processing	6
Antennal lobe	DNA recombination	3
Antennal lobe	rRNA processing	4
Antennal lobe	rRNA metabolic process	4
Antennal lobe	ribosome biogenesis	5
Antennal lobe	ribonucleoprotein complex biogenesis	6
Antennal lobe	cellular component biogenesis	9
Antennal lobe	nucleolus	7
Antennal lobe	ribonucleoprotein complex	8
Antennal lobe	preribosome	3
Antennal lobe	nuclear lumen	9
Antennal lobe	membrane-enclosed lumen	10
Antennal lobe	organelle lumen	10
Antennal lobe	intracellular organelle lumen	10
Antennal lobe	small-subunit processome	2
Antennal lobe	RNA binding	10
Antennal lobe	cell adhesion	2
Antennal lobe	biological adhesion	2
Antennal lobe	cell adhesion	2
Antennal lobe	biological adhesion	2
Antennal lobe	S-adenosylmethionine-dependent methyltransferase activity	2
Antennae	proteasome core complex	1
Antennae	proteasome complex	1
Antennae	endopeptidase complex	1
Antennae	endoplasmic reticulum	1
Antennae	peptidase complex	1
Antennae	mannosyltransferase activity	1
Antennae	threonine-type endopeptidase activity	1
Antennae	threonine-type peptidase activity	1
Antennae	transferase activity, transferring hexosyl groups	1
Antennae	nucleotidyltransferase activity	1
Antennae	catalytic activity, acting on DNA	1
Mushroom bodies	nucleotide-excision repair	23
Mushroom bodies	lipid catabolic process	6
Mushroom bodies	mitochondrion	6
Mushroom bodies	intrinsic component of organelle membrane	18
Mushroom bodies	integral component of organelle membrane	7
Mushroom bodies	ribosome	4
Mushroom bodies	mitochondrial protein complex	4
Mushroom bodies	organellar ribosome	11
Mushroom bodies	mitochondrial ribosome	7
Mushroom bodies	ncRNA processing	12
Mushroom bodies	tRNA processing	10
Mushroom bodies	ncRNA metabolic process	23
Mushroom bodies	cellular response to DNA damage stimulus	18
Mushroom bodies	mitochondrion	6
Mushroom bodies	ribosome	6
Mushroom bodies	intrinsic component of organelle membrane	7
Mushroom bodies	integral component of organelle membrane	4
Mushroom bodies	mitochondrial protein complex	4
Mushroom bodies	organellar ribosome	7
Mushroom bodies	mitochondrial ribosome	21
Mushroom bodies	nucleolus	8
Mushroom bodies	organelle membrane	11
Mushroom bodies	mitochondrial inner membrane	4
Mushroom bodies	ribonucleoprotein complex	8
Mushroom bodies	inner mitochondrial membrane protein complex	8
Mushroom bodies	organelle inner membrane	1
Mushroom bodies	intracellular signal transduction	1
